# Benchmarking of Low Coverage Sequencing Workflows for Precision Genotyping in Eggplant

**DOI:** 10.1101/2024.10.24.619843

**Authors:** Virginia Baraja-Fonseca, Andrea Arrones, Santiago Vilanova, Mariola Plazas, Jaime Prohens, Aureliano Bombarely, Pietro Gramazio

## Abstract

Low-coverage whole-genome sequencing (lcWGS) presents a cost-effective solution for genotyping, particularly in applications requiring high marker density and reduced costs. In this study, we evaluated lcWGS for eggplant genotyping using eight founder accessions from the first eggplant MAGIC population (MEGGIC), testing various sequencing coverages and minimum depth of coverage (DP) thresholds with two SNP callers, Freebayes and GATK. Reference SNP panels were used to estimate the percentage of common biallelic SNPs (i.e, true positives, TP) relative to the low coverage datasets (accuracy) and the SNP panels themselves (sensitivity), along with the percentage of TP with the same genotype across the two datasets (genotypic concordance). Sequencing coverages as low as 1X and 2X achieved high accuracy but lacked sufficient sensitivity and genotypic concordance. However, 3X sequencing reached approximately 10% less sensitivity than 5X while maintaining genotypic concordance above 90% at any DP threshold. Freebayes outperformed GATK in terms of sensitivity and genotypic concordance. Therefore, we used this software to conduct a pilot test with some MEGGIC lines from the fifth generation of selfing (S5), comparing their datasets with a gold standard (GS). Sequencing coverages as low as 1X identified a substantial number of TP, with 3X significantly increasing the yield, particularly at moderate DP thresholds. Additionally, at least 30% of the TP were consistently genotyped in all lines when using coverages greater than 2X, regardless of the DP threshold applied. This study highlights the importance of using a GS to reduce false positives and demonstrates that lcWGS, with proper filtering, is a valuable alternative to high-coverage sequencing for eggplant genotyping, with potential applications to other crops.
