## Supplementary Data S2 for "Benchmarking of Low Coverage Sequencing Workflows for Precision Genotyping in Eggplant"

### Sheet: Hoja1
Supplementary data S2. Statistics of the lcWGS of the seven Solanum melongena and one S. incanum founders of the MEGGIC population and for the four S5MEGGIC lines.
Sample Name	Clean Reads	Clean Base	Q20(%)	GC(%)
A	19785132	5935539600	96.31	36.67
B	20085771	6025731300	96.33	37.16
C	17475369	5242610700	96.33	40.17
D	20121813	6036543900	96.41	37.55
E	20086864	6026059200	96.24	37.4
F	20134775	6040432500	96.4	37.66
G	20014178	6004253400	96.17	37.64
H	20000089	6000026700	96.21	36.82
S5-1	20080564	6024169200	96.33	36.72
S5-2	20240978	6072293400	96.66	36.76
S5-3	20124611	6037383300	96.57	36.66
S5-4	18204608	5461382400	96.6	37.05
Mean	1.96962e+07	5908868800	96.38	37.355
