## Supplementary Data S3 for "Benchmarking of Low Coverage Sequencing Workflows for Precision Genotyping in Eggplant"

### Sheet: Hoja1
Supplementary data S3. Mapping statistics for the individuals assessed in this study. Mean values across five replicates for each level of skim coverage (1-4X) ± SD (n=5).
Founder A		1X	2X	3X	4X	5X	20X
Number of reads (x103)		7915.29 ± 3.63	15828.36 ± 2.18	23741.65 ± 3.99	31657.00 ± 4.03	39570.3	170452
Mapped reads (x103)		7747.45 ± 3.94	15493.81 ± 2.12	23238.58 ± 4.15	30986.16 ± 3.73	38731.8	167768
% mapped reads		97.88 ± 0.01	97.89 ± 0.00	97.88 ± 0.00	97.88 ± 0.00	97.88	98.425
Mapped paired reads (x103)		7725.35 ± 3.99	15450.06 ± 2.16	23172.61 ± 4.16	30898.22 ± 3.58	38621.9	167134
% mapped paired reads		97.60 ± 0.01	97.61 ± 0.01	97.60 ± 0,00	97.60 ± 0.00	97.6	98.0535
Mapped singletons (x103)		22.10 ± 0.15	43.75 ± 0.10	65.97 ± 0.09	87.94 ± 0.23	109.89	633.153
% mapped singletons		0.28 ± 0.00	0.28 ± 0.00	0.28 ± 0.00	0.28 ± 0.00	0.28	0.371455
Unmapped reads (x103)		167.84 ± 0.50	334.55 ± 0.73	503.07 ± 0.42	670.85 ± 0.52	838.43	2684.63
% unmapped reads		2.12 ± 0.01	2.11 ± 0.00	2.12 ± 0.00	2.12 ± 0.00	2.12	1.575
Duplication rate (%)		5.88 ± 0.01	7.65 ± 0.01	8.66 ± 0.01	9.35 ± 0.00	9.91	26.28
Mean mapping quality		42.42 ± 0.01	42.42 ± 0.01	42.42 ± 0.01	42.42 ± 0.00	42.42	42.93
Genome coverage (%)		40.27 ± 0.02	56.58 ± 0.04	67.30 ± 0.03	67.58 ± 0.01	69.37	72.048
Depth of coverage		0.98 ± 0.00	1.96 ± 0.00	2.95 ± 0.00	3.93 ± 0.00	4.91	19.2682
Founder B		1X	2X	3X	4X	5X	20X
Number of reads (x103)		8035.59 ± 3.57	16068.97 ± 2.20	24102.37 ± 4.13	32138.22 ± 4.56	40171.5	193943
Mapped reads (x103)		7818.01 ± 3.38	15633.82 ± 1.30	23449.28 ± 3.93	31267.67 ± 4.56	39083.3	190778
% mapped reads		97.29 ± 0.01	97.29 ± 0.01	97.29 ± 0.00	97.29 ± 0.00	97.29	98.3685
Mapped paired reads (x103)		7798.08 ± 3.30	15593.81 ± 1.17	23389.17 ± 3.92	31187.47 ± 4.63	38983.1	190010
% mapped paired reads		97.04 ± 0.01	97.04 ± 0.01	97.04 ± 0.00	97.04 ± 0.00	97.04	97.9723
Mapped singletons (x103)		19.93 ± 0.10	40.01 ± 0.16	60.11 ± 0.14	80.20 ± 0.15	100.21	768.218
% mapped singletons		0.25 ± 0.00	0.25 ± 0.00	0.25 ± 0.00	0.25 ± 0.00	0.25	0.396106
Unmapped reads (x103)		217.58 ± 0.51	435.15 ± 1.04	653.08 ± 0.44	870.55 ± 0.63	1088.27	3164.27
% unmapped reads		2.71 ± 0.01	2.71 ± 0.01	2.71 ± 0.00	2.71 ± 0.00	2.71	1.63155
Duplication rate (%)		6.15 ± 0.01	7.92 ± 0.01	8.94 ± 0.01	9.63 ± 0.00	10.19	28.77
Mean mapping quality		0.99 ± 0.00	42.42 ± 0.01	42.42 ± 0.00	42.42 ± 0.01	42.42	41.78
Genome coverage (%)		39.71 ± 0.02	56.04 ± 0.03	63.60 ± 0.01	67.29 ± 0.00	69.18	72.0863
Depth of coverage		0.99 ± 0.00	1.98 ± 0.00	2.97 ± 0.00	3.96 ± 0.00	4.95	21.8032
Founder C		1X	2X	3X	4X	5X	20X
Number of reads (x103)		6992.05 ± 3.27	13980.33 ± 1.25	20969.43 ± 3.78	27961.21 ± 3.51	34950.7	148760
Mapped reads (x103)		6387.62 ± 3.05	12770.73 ± 1.98	19153.93 ± 3.41	25541.25 ± 2.96	31925.8	145737
% mapped reads		91.36 ± 0.02	91.35 ± 0.01	91.34 ± 0.00	91.35 ± 0.00	91.35	97.968
Mapped paired reads (x103)		6367.53 ± 2.96	12730.57 ± 1.95	19093.59 ± 3.32	25460.63 ± 2.82	31825.2	144962
% mapped paired reads		91.07 ± 0.02	91.06 ± 0.01	91.05 ± 0.00	91.06 ± 0.00	91.06	97.4472
Mapped singletons (x103)		20.09 ± 0.11	40.16 ± 0.19	60.34 ± 0.23	80.62 ± 0.16	100.62	774.784
% mapped singletons		0.29 ± 0.00	0.29 ± 0.00	0.29 ± 0.00	0.29 ± 0.00	0.29	0.520829
Unmapped reads (x103)		604.43 ± 1.18	1209.61 ± 1.08	1815.50 ± 0.91	2419.95 ± 1.27	3024.89	3022.78
% unmapped reads		8.64 ± 0.02	8.65 ± 0.01	8.66 ± 0.00	8.65 ± 0.00	8.65	2.03198
Duplication rate (%)		6.35 ± 0.01	8.12 ± 0.01	9.35 ± 0.00	10.32 ± 0.01	11.14	28.08
Mean mapping quality		39.66 ± 0.01	39.66 ± 0.01	39.66 ± 0.00	39.66 ± 0.00	39.66	39.98
Genome coverage (%)		32.05 ± 0.01	46.55 ± 0.09	54.37 ± 0.00	58.87 ± 0.01	61.62	68.7672
Depth of coverage		0.79 ± 0.00	1.58 ± 0.00	2.38 ± 0.00	3.17 ± 0.00	3.96	16.3798
Founder D		1X	2X	3X	4X	5X	20X
Number of reads (x103)		8050.05 ± 3.59	16097.87 ± 2.24	24145.68 ± 4.20	32195.98 ± 4.53	40243.6	178819
Mapped reads (x103)		7925.47 ± 3.76	15848.38 ± 2.28	23772.17 ± 4.26	31697.85 ± 4.64	39621.2	175917
% mapped reads		98.45 ± 0.01	98.45 ± 0.00	98.45 ± 0.00	98.45 ± 0.00	98.45	98.3773
Mapped paired reads (x103)		7906.55 ± 3.77	15810.53 ± 2.22	23715.27 ± 4.17	31621.94 ± 4.71	39526.4	175163
% mapped paired reads		98.22 ± 0.01	98.22 ± 0.00	98.22 ± 0.00	98.22 ± 0.00	98.22	97.9557
Mapped singletons (x103)		18.92 ± 0.10	37.85 ± 0.25	56.91 ± 0.16	75.91 ± 0.13	94.85	753.922
% mapped singletons		0.24 ± 0.00	0.24 ± 0.00	0.24 ± 0.00	0.24 ± 0.00	0.24	0.421613
Unmapped reads (x103)		124.58 ± 0.45	249.49 ± 0.10	373.51 ± 0.23	498.12 ± 0.53	622.42	2901.69
% unmapped reads		1.55 ± 0.01	1.55 ± 0.00	1.55 ± 0.00	1.55 ± 0.00	1.55	1.6227
Duplication rate (%)		5.54 ± 0.01	7.27 ± 0.01	8.40 ± 0.00	9.27 ± 0.00	9.99	27.59
Mean mapping quality		43.15 ± 0.01	43.16 ± 0.01	43.16 ± 0.01	43.16 ± 0.00	43.16	42.63
Genome coverage (%)		40.23 ± 0.01	56.38 ± 0.01	63.76 ± 0.01	67.36 ± 0.01	69.21	72.02
Depth of coverage		1.00 ± 0.00	2.01 ± 0.00	3.01 ± 0.00	4.01 ± 0.00	5.02	20.2101
Founder E		1X	2X	3X	4X	5X	20X
Number of reads (x103)		8036.04 ± 3.60	16069.85 ± 2.19	24103.67 ± 4.13	32139.96 ± 4.57	40173.7	148565
Mapped reads (x103)		6794.90 ± 3.83	13589.69 ± 3.00	20383.48 ± 5.22	27178.71 ± 4.48	33973.4	146220
% mapped reads		84.56 ± 0.02	84.57 ± 0.01	84.57 ± 0.01	84.56 ± 0.00	84.57	98.422
Mapped paired reads (x103)		6767.50 ± 3.80	13535.04 ± 3.01	20301.34 ± 5.15	27069.24 ± 4.52	33836.6	145607
% mapped paired reads		84.21 ± 0.02	84.23 ± 0.01	84.230 ± 0.01	84.22 ± 0.00	84.23	98.0092
Mapped singletons (x103)		27.40 ± 0.04	54.65 ± 0.23	82.13 ± 0.14	109.47 ± 0.15	136.82	613.315
% mapped singletons		0.34 ± 0.00	0.34 ± 0.00	0.34 ± 0.00	0.34 ± 0.00	0.34	0.412827
Unmapped reads (x103)		1241.14 ± 1.44	2480.16 ± 2.32	3720.20 ± 1.57	4961.25 ± 0.81	6200.32	2344.32
% unmapped reads		15.44 ± 0.02	15.43 ± 0.01	15.43 ± 0.01	15.44 ± 0.00	15.43	1.57798
Duplication rate (%)		7.48 ± 0.01	9.19 ± 0.01	10.23 ± 0.00	10.96 ± 0.00	11.53	26.96
Mean mapping quality		42.38 ± 0.01	42.38 ± 0.01	42.38 ± 0.01	42.37 ± 0.01	42.38	42.08
Genome coverage (%)		36.15 ± 0.02	52.73 ± 0.01	61.13 ± 0.01	65.59 ± 0.00	68.05	71.989
Depth of coverage		0.82 ± 0.00	1.63 ± 0.00	2.45 ± 0.00	3.27 ± 0.00	4.08	16.6318
Founder F		1X	2X	3X	4X	5X	20X
Number of reads (x103)		8055.21 ± 3.61	16108.21 ± 2.19	24161.19 ± 4.25	32216.73 ± 4.50	40269.6	213687
Mapped reads (x103)		7881.23 ± 3.52	15759.97 ± 2.00	23639.20 ± 4.41	31520.31 ± 4.69	39399.1	210309
% mapped reads		97.84 ± 0.01	97.84 ± 0.00	97.84 ± 0.00	97.84 ± 0.00	97.84	98.4189
Mapped paired reads (x103)		7861.97 ± 3.43	15721.58 ± 1.97	23581.70 ± 4.38	31443.60 ± 4.59	39303.2	209479
% mapped paired reads		97.60 ± 0.01	97.60 ± 0.00	97.60 ± 0.00	97.60 ± 0.00	97.6	98.0308
Mapped singletons (x103)		19.26 ± 0.22	38.39 ± 0.12	57.50 ± 0.18	76.70 ± 0.13	95.9	829.416
% mapped singletons		0.24 ± 0.00	0.24 ± 0.00	0.24 ± 0.00	0.24 ± 0.00	0.24	0.388145
Unmapped reads (x103)		173.98 ± 0.55	348.24 ± 0.81	521.99 ± 0.39	696.42 ± 0.33	870.41	3378.53
% unmapped reads		2.16 ± 0.01	2.16 ± 0.00	2.16 ± 0.00	2.16 ± 0.00	2.16	1.58106
Duplication rate (%)		5.36 ± 0.00	6.93 ± 0.01	8.04 ± 0.00	8.94 ± 0.01	9.71	29.43
Mean mapping quality		43.69 ± 0.01	43.69 ± 0.00	43.69 ± 0.01	43.69 ± 0.00	43.69	42.9
Genome coverage (%)		40.40 ± 0.01	56.49 ± 0.01	63.79 ± 0.01	67.33 ± 0.01	69.15	72.0763
Depth of coverage		1.00 ± 0.00	1.99 ± 0.00	2.99 ± 0.00	3.99 ± 0.00	4.98	24.0273
Founder G		1X	2X	3X	4X	5X	20X
Number of reads (x103)		8006.90 ± 3.47	16011.71 ± 2.17	24016.53 ± 4.03	32023.70 ± 4.35	40028.4	189793
Mapped reads (x103)		7831.90 ± 3.37	15661.35 ± 2.29	23491.12 ± 4.33	31323.26 ± 4.25	39152.7	186156
% mapped reads		97.81 ± 0.00	97.81 ± 0.00	97.81 ± 0.00	97.81 ± 0.00	97.81	98.0837
Mapped paired reads (x103)		7813.51 ± 3.40	15624.67 ± 2.23	23436.17 ± 4.47	31249.83 ± 4.17	39060.9	185497
% mapped paired reads		97.58 ± 0.00	97.58 ± 0.00	97.58 ± 0.00	97.58 ± 0.00	97.58	97.7363
Mapped singletons (x103)		18.39 ± 0.10	36.68 ± 0.14	54.95 ± 0.19	73.43 ± 0.12	91.76	659.294
% mapped singletons		0.23 ± 0.00	0.23 ± 0.00	0.23 ± 0.00	0.23 ± 0.00	0.23	0.347375
Unmapped reads (x103)		175.00 ± 0.13	350.36 ± 0.18	525.41 ± 0.65	700.44 ± 0.26	875.7	3636.98
% unmapped reads		2.19 ± 0.00	2.19 ± 0.00	2.19 ± 0.00	2.19 ± 0.00	2.19	1.91629
Duplication rate (%)		6.29 ± 0.01	7.85 ± 0.00	8.87 ± 0.01	9.65 ± 0.00	10.32	28.66
Mean mapping quality		42.75 ± 0.01	42.76 ± 0.01	42.76 ± 0.00	42.76 ± 0.00	42.76	40.84
Genome coverage (%)		39.28 ± 0.02	55.55 ± 0.01	63.15 ± 0.01	66.92 ± 0.01	68.89	72.0222
Depth of coverage		0.99 ± 0.00	1.98 ± 0.00	2.97 ± 0.00	3.96 ± 0.00	4.95	20.8431
Founder H		1X	2X	3X	4X	5X	20X
Number of reads (x103)		8001.29 ± 3.46	16000.37 ± 2.22	23999.58 ± 4.11	32001.16 ± 4.35	40000.2	172112
Mapped reads (x103)		7824.37 ± 3.45	15646.59 ± 2.17	23468.46 ± 3.97	31293.90 ± 4.07	39116	167987
% mapped reads		97.79 ± 0.01	97.79 ± 0.01	97.79 ± 0.00	97.79 ± 0.00	97.79	97.6032
Mapped paired reads (x103)		7803.08 ± 3.35	15603.96 ± 2.13	23404.50 ± 4.05	31208.56 ± 4.10	39009.4	167653
% mapped paired reads		97.52 ± 0.01	97.52 ± 0.01	97.52 ± 0.00	97.52 ± 0.00	97.52	97.409
Mapped singletons (x103)		21.29 ± 0.14	42.63 ± 0.20	63.96 ± 0.17	85.34 ± 0.14	106.62	334.133
% mapped singletons		0.27 ± 0.00	0.27 ± 0.00	0.27 ± 0.00	0.27 ± 0.00	0.27	0.194137
Unmapped reads (x103)		176.92 ± 0.59	353.78 ± 1.06	531.12 ± 0.42	707.26 ± 0.30	884.18	4125.21
% unmapped reads		2.21 ± 0.01	2.21 ± 0.01	2.21 ± 0.00	2.21 ± 0.00	2.21	2.39682
Duplication rate (%)		4.36 ± 0.01	5.97 ± 0.00	7.13 ± 0.00	8.04 ± 0.00	8.81	45.67
Mean mapping quality		44.29 ± 0.01	44.28 ± 0.01	44.28 ± 0.01	44.28 ± 0.00	44.28	40.1
Genome coverage (%)		41.66 ± 0.01	57.80 ± 0.01	64.90 ± 0.00	68.21 ± 0.00	69.85	72.239
Depth of coverage		0.99 ± 0.00	1.98 ± 0.00	2.97 ± 0.00	3.96 ± 0.00	4.95	19.4083
S5-1		1X	2X	3X	4X	5X
Number of reads (x103)		8033.52 ± 3.56	16064.83 ± 2.25	24096.13 ± 4.12	32129.88 ± 4.56	40161.1
Mapped reads (x103)		7910.70 ± 3.17	15818.91 ± 2.11	23727.61 ± 4.08	31638.20 ± 4.39	39546.7
% mapped reads		98.47 ± 0.01	98.47 ± 0.00	98.47 ± 0.00	98.47 ± 0.00	98.47
Mapped paired reads (x103)		7890.14 ± 3.18	15777.80 ± 2.22	23665.96 ± 4.03	31555.86 ± 4.38	39443.9
% mapped paired reads		98.22 ± 0.01	98.21 ± 0.00	98.21 ± 0.00	98.21 ± 0.00	98.21
Mapped singletons (x103)		20.56 ± 0.15	41.10 ± 0.16	61.64 ± 0.18	82.34 ± 0.13	102.82
% mapped singletons		0.26 ± 0.00	0.26 ± 0.00	0.26 ± 0.00	0.26 ± 0.00	0.26
Unmapped reads (x103)		122.82 ± 0.49	245.93 ± 0.47	368.53 ± 0.42	491.68 ± 0.26	614.41
% unmapped reads		1.53 ± 0.01	1.53 ± 0.00	1.53 ± 0.00	1.53 ± 0.00	1.53
Duplication rate (%)		6.51 ± 0.01	8.17 ± 0.00	9.00 ± 0.01	9.57 ± 0.00	10.04
Mean mapping quality		41.78 ± 0.01	41.79 ± 0.01	41.79 ± 0.01	41.79 ± 0.01	41.79
Genome coverage (%)		40.01 ± 0.02	56.30 ± 0.06	63.81 ± 0.01	67.45 ± 0.00	69.29
Depth of coverage		1.00 ± 0.00	2.01 ± 0.00	3.01 ± 0.00	4.02 ± 0.00	5.02
S5-2		1X	2X	3X	4X	5X
Number of reads (x103)		8097.76 ± 3.53	16193.27 ± 2.26	24288.56 ± 4.11	32386.64 ± 4.35	40482
Mapped reads (x103)		7979.82 ± 3.70	15956.15 ± 2.32	23933.46 ± 4.25	31913.02 ± 4.27	39889.8
% mapped reads		98.54 ± 0.01	98.54 ± 0.00	98.54 ± 0.00	98.54 ± 0.00	98.54
Mapped paired reads (x103)		7959.93 ± 3.83	15915.93 ± 2.29	23873.21 ± 4.39	31832.65 ± 4.33	39789.4
% mapped paired reads		98.30 ± 0.01	98.29 ± 0.00	98.29 ± 0.00	98.29 ± 0.00	98.29
Mapped singletons (x103)		19.89 ± 0.14	40.22 ± 0.13	60.25 ± 0.14	80.37 ± 0.11	100.4
% mapped singletons		0.25 ± 0.00	0.25 ± 0.00	0.25 ± 0.00	0.25 ± 0.00	0.25
Unmapped reads (x103)		117.94 ± 0.53	237.12 ± 0.48	355.10 ± 0.38	473.62 ± 0.36	592.12
% unmapped reads		1.46 ± 0.01	1.46 ± 0.00	1.46 ± 0.00	1.46 ± 0.00	1.46
Duplication rate (%)		6.11 ± 0.01	7.86 ± 0.01	8.83 ± 0.01	9.50 ± 0.00	10.06
Mean mapping quality		1.01 ± 0.00	42.22 ± 0.00	42.21 ± 0.00	42.21 ± 0.00	42.21
Genome coverage (%)		40.41 ± 0.02	56.64 ± 0.06	64.03 ± 0.01	67.57 ± 0.00	69.37
Depth of coverage		1.01 ± 0.00	2.03 ± 0.00	3.04 ± 0.00	4.05 ± 0.00	5.06
S5-3		1X	2X	3X	4X	5X
Number of reads (x103)		8051.13 ± 3.59	16100.11 ± 2.21	24149.04 ± 4.18	32200.46 ± 4.51	40249.2
Mapped reads (x103)		7919.34 ± 3.53	15836.77 ± 1.98	23754.39 ± 4.59	31673.50 ± 4.82	39590.5
% mapped reads		98.36 ± 0.01	98.36 ± 0.00	98.37 ± 0.00	98.36 ± 0.00	98.36
Mapped paired reads (x103)		7898.77 ± 3.51	15795.55 ± 1.91	23692.54 ± 4.77	31591.00 ± 4.94	39487.3
% mapped paired reads		98.11 ± 0.01	98.11 ± 0.00	98.11 ± 0.00	98.11 ± 0.00	98.11
Mapped singletons (x103)		20.58 ± 0.08	41.21 ± 0.19	61.85 ± 0.21	82.50 ± 0.15	103.14
% mapped singletons		0.26 ± 0.00	0.26 ± 0.00	0.26 ± 0.00	0.26 ± 0.00	0.26
Unmapped reads (x103)		131.79 ± 0.54	263.34 ± 0.71	394.65 ± 0.55	526.96 ± 0.35	658.73
% unmapped reads		1.64 ± 0.01	1.64 ± 0.00	1.63 ± 0.00	1.64 ± 0.00	1.64
Duplication rate (%)		5.6 ± 0.00	7.39 ± 0.01	8.43 ± 0.01	9.17 ± 0.00	9.77
Mean mapping quality		42.77 ± 0.01	42.76 ± 0.00	42.76 ± 0.01	42.76 ± 0.00	42.76
Genome coverage (%)		40.84 ± 0.03	57.08 ± 0.00	64.38 ± 0.01	67.84 ± 0.01	69.57
Depth of coverage		1.00 ± 0.00	2.01 ± 0.00	3.01 ± 0.00	4.02 ± 0.00	5.02
S5-4		1X	2X	3X	4X	5X
Number of reads (x103)		7283.66 ± 3.38	14563.90 ± 1.31	21843.97 ± 3.80	29128.08 ± 3.63	36409.2
Mapped reads (x103)		7171.10 ± 3.02	14338.88 ± 1.37	21506.19 ± 3.46	28677.92 ± 3.60	35846.8
% mapped reads		98.45 ± 0.01	98.45 ± 0.00	98.45 ± 0.00	98.45 ± 0.00	98.46
Mapped paired reads (x103)		7152.40 ± 3.03	14301.40 ± 1.45	21449.97 ± 3.45	28602.92 ± 3.58	35753.1
% mapped paired reads		98.20 ± 0.01	98.20 ± 0.00	98.20 ± 0.00	98.20 ± 0.00	98.2
Mapped singletons (x103)		18.70 ± 0.13	37.48 ± 0.10	56.22 ± 0.10	75.00 ± 0.04	93.69
% mapped singletons		0.26 ± 0.00	0.26 ± 0.00	0.26 ± 0.00	0.26 ± 0.00	0.26
Unmapped reads (x103)		112.55 ± 0.53	225.02 ± 0.38	337.78 ± 0.36	450.16 ± 0.40	562.42
% unmapped reads		1.55 ± 0.01	1.55 ± 0.00	1.55 ± 0.00	1.55 ± 0.00	1.54
Duplication rate (%)		6.27 ± 0.01	7.94 ± 0.01	8.84 ± 0.01	9.45 ± 0.01	9.95
Mean mapping quality		42.11 ± 0.02	42.11 ± 0.01	42.11 ± 0.01	42.11 ± 0.01	42.11
Genome coverage (%)		37.71 ± 0.02	54.27 ± 0.01	62.36 ± 0.01	66.51 ± 0.00	68.74
Depth of coverage		0.91 ± 0.00	1.82 ± 0.00	2.73 ± 0.00	3.64 ± 0.00	4.55
