## Supplementary Data S7 for "Benchmarking of Low Coverage Sequencing Workflows for Precision Genotyping in Eggplant"

### Sheet: Hoja1
Supplementary data S7. Reference SNP panels generated by Freebayes and GATK from the 20X resequencing data (Gramazio et al., 2019). “Unfiltered” refers to the biallelic SNPs identified by each SNP caller without applying any filter. Polymorphic biallelic SNPs supported by at least 20 reads constituted the reference SNP panels. The ratio was calculated to compare Freebayes results relative to thos…
	Freebayes		GATK		Ratio
Sample Name	Unfiltered	Reference SNP panel	Unfiltered	Reference SNP panel	Unfiltered	Reference SNP panel
A	9442323	4,804,564 (50.88%)	5452702	3,242,375 (59.46%)	1.73	1.48
B	9754670	5,089,210 (52.17%)	5473043	3,451,369 (63.06%)	1.78	1.47
C	21738167	7,594,498 (34.94%)	17566534	4,925,940 (28.04%)	1.24	1.54
D	9548525	4,918,033 (51.51%)	5443737	3,311,994 (60.84%)	1.75	1.48
E	8683933	3,677,444 (42.35%)	5228754	2,225,679 (42.57%)	1.66	1.65
F	10465492	5,907,948 (56.45%)	5745116	4,342,708 (75.59%)	1.82	1.36
G	9652318	4,784,553 (49.57%)	5579973	3,174,545 (56.89%)	1.73	1.51
H	10641672	3,931,950 (36.95%)	3365374	1,863,065 (55.36%)	3.16	2.11
Total	89927100	40,708,200 (45%)	53855233	26,537,675 (49%)	-	-
Mean	1.12409e+07	5,088,525 (45%)	6.7319e+06	3,317,209 (49%)	1.86	1.58
