## Supplementary Data S8 for "Benchmarking of Low Coverage Sequencing Workflows for Precision Genotyping in Eggplant"

### Sheet: Hoja1
Supplementary data S8. Number of missing, referene and alternative genotypes comprising the gold standard for each founder accession. Percentages are calculated above the total 17,069,371 biallelic SNPs.
Sample Name	Missing	Reference	Alternative1
A	6,054,252 (35.47%)	7,083,371 (41.50%)	3,931,748 (23.03%)
B	5,404,723 (31.66%)	7,493,256 (43.90%)	4,171,392 (24.44%)
C	6,062,539 (35.52%)	4,482,054 (26.26%)	6,524,778 (38.23%)
D	5,794,805 (33.95%)	7,248,994 (42.47%)	4,025,572 (23.58%)
E	9,307,246 (54.53%)	4,774,047 (27.97%)	2,988,078 (17.51%)
F	2,991,390 (17.52%)	9,275,691 (54.34%)	4,802,290 (28.13%)
G	6,477,804 (37.95%)	6,652,773 (38.97%)	3,938,794 (23.08%)
H	7,578,030 (44.40%)	6,433,241 (37.69%)	3,058,100 (17.92%)
1 At least with one alternative allele
