## Supplementary Data S9 for "Benchmarking of Low Coverage Sequencing Workflows for Precision Genotyping in Eggplant"

### Sheet: Hoja1
Supplementary data S9. Total TP identified in the four S5MEGGIC lines and variation in the percentage of total TP (set at 100% at DP 1) across different low sequencing coverage levels (1-5X) and minimum depth of coverage thresholds (from DP 1 to DP 10) using Freebayes. Data for sequencing coverages from 1X to 4X represents the mean value of five replicates. Standard deviations (SD) are shown in t…
	Sequencing Coverage
	1X				2X				3X				4X				5X
Depth of coverage (DP)	Total	SD	Variation	SD	Total	SD	Variation	SD	Total	SD	Variation	SD	Total	SD	Variation	SD	Total	Variation
1	1.02515e+06	1811.29	100	0	1.9125e+06	1339.48	100	0	2.48588e+06	1055.41	100	0	2869791	1217.64	100	0	3140599	100
2	785099	1198.87	76.5838	0.0392737	1715458	1430.18	89.697	0.0345773	2358569	944.853	94.8787	0.0159367	2.79062e+06	1155.64	97.2413	0.00378569	3091954	98.4511
3	359528	965.632	35.0707	0.0671996	1.20661e+06	1051.13	63.0908	0.0228	1990189	1042.76	80.0598	0.0304093	2.55947e+06	1205.43	89.1865	0.00714301	2951206	93.9695
4	176105	438.235	17.1784	0.0219112	765772	1072.77	40.0403	0.028991	1.52012e+06	1155.3	61.1501	0.0290709	2.19259e+06	1121.77	76.4025	0.0192355	2701249	86.0106
5	92518.2	398.904	9.02484	0.0389575	464475	517.704	24.2862	0.014063	1.07021e+06	1104.64	43.0517	0.0384135	1.7425e+06	1596.69	60.7187	0.0350965	2337823	74.4388
6	56489.4	289.615	5.51036	0.030222	293548	248.296	15.3489	0.0106242	734096	696.769	29.5306	0.0211399	1.31238e+06	1293.44	45.7309	0.036418	1915960	61.0062
7	37849.6	313.154	3.69212	0.0336659	196367	195.912	10.2675	0.0158832	510201	352.961	20.524	0.00830733	965281	1150.84	33.6359	0.0345777	1506805	47.9783
8	27248.6	175.734	2.65802	0.0193679	139161	235.825	7.2764	0.013401	365560	751.652	14.7054	0.0257902	710558	846.274	24.7599	0.0278664	1157341	36.851
9	20668.4	184.825	2.01614	0.0188996	102506	382.958	5.35978	0.0184224	270290	621.507	10.873	0.0236143	531267	580.363	18.5124	0.021807	883667	28.1369
10	16253.8	143.343	1.58552	0.0160094	78028.2	280.182	4.0799	0.0137736	205423	697.337	8.26358	0.0272798	405432	679.304	14.1276	0.0249639	680599	21.671
