## Supplementary Data S11 for "Benchmarking of Low Coverage Sequencing Workflows for Precision Genotyping in Eggplant"

### Sheet: Hoja1
Supplementary data S11. Total TP identified in the four S5MEGGIC lines across different percentages of allowed missing data (0%, 25% and 50%), skim sequencing coverage levels (1-5X) and minimum depth of coverage thresholds (from DP 1 to DP 10) using Freebayes. Data for sequencing coverages from 1X to 4X represents the mean value of five replicates. Standard deviations (SD) are shown in the second…
		Sequencing Coverage
		1X		2X		3X		4X		5X
Missing data (%)	Depth of coverage (DP)	Total	SD	Total	SD	Total	SD	Total	SD	Total
0	1	405102	1113.27	1.30288e+06	1202.32	2.08667e+06	1055.39	2.63808e+06	1121.8	3009877
	2	164496	572.989	736326	613.925	1.47411e+06	1057.42	2146800	909.668	2668344
	3	69740.6	291.504	372537	797.486	902465	1281.22	1.53456e+06	1426.58	2137884
	4	39317.8	112.879	209405	643.733	546944	1197.48	1026689	1215.31	1579935
	5	25407	147.714	130739	448.445	347644	1005.11	681195	1043.23	1116448
	6	18112	132.689	88887.4	417.162	236140	805.895	468280	747.252	787567
	7	13722.4	104.369	63954.4	317.185	169157	571.102	336573	351.991	570451
	8	10851.6	50.4658	47967.6	205.132	126349	382.843	250897	399.898	425827
	9	8869	54.0555	37065.2	153.117	97137	350.28	192392	574.236	326348
	10	7467.4	44.2753	29446.8	158.178	76419.2	228.109	151069	566.746	255848
25	1	408805	637.501	508421	799.019	363370	1244.33	218699	949.967	124878
	2	278721	824.566	643341	657.778	695921	654.075	557409	612.837	386029
	3	105810	367.678	434010	447.651	712778	1252.56	778645	942.583	678643
	4	48237.6	222.302	246570	657.774	533600	886.464	759857	787.832	831154
	5	25393.2	196.655	139452	154.775	347602	639.273	596128	807.191	790991
	6	15417.8	141.99	85940.8	227.333	224839	354.304	424077	685.943	642943
	7	10174.8	146.757	56885.4	247.678	151714	424.546	296358	404.353	481438
	8	7212.8	108.08	40163.8	178.445	107044	393.414	211676	670.657	352723
	9	5339.2	81.5672	29346.4	219.475	78370.2	449.375	155735	359.788	262175
	10	4051.8	111.21	22032.6	166.23	59083.4	424.478	117552	208.729	198942
50	1	211244	528.284	101201	495.021	35840.6	128.997	13012.2	74.7175	5844
	2	341883	559.649	335791	778.153	188535	310.842	86413	318.554	37581
	3	183977	565.213	400068	886.954	374946	954.506	246264	462.918	134679
	4	88549.4	186.485	309798	915.358	439575	580.7	406044	961.933	290160
	5	41718	288.173	194284	292.47	374968	695.881	465177	526.079	430384
	6	22959.6	167.27	118720	347.776	273117	394.928	420025	559.039	485450
	7	13952.4	210.77	75527	366.714	189329	442.802	332351	631.503	454916
	8	9184.2	152.813	51030	225.355	132166	255.017	247985	582.083	378791
	9	6460.2	147.249	36094.4	178.176	94782.8	203.146	183141	389.196	295144
	10	4734.6	75.9888	26548.8	138.08	69920	425.238	136811	526.76	225809
